# Rif-seq reveals *Caulobacter crescentus* mRNA decay is globally coordinated with transcription and translation

**DOI:** 10.1101/2025.04.22.648521

**Authors:** H. Kulathungage, J.R. Aretakis, K. Vaidya, N. Al-Husini, N.S. Muthunayake, S. Kim, J.M. Schrader

## Abstract

While transcription and translation have been shown to be coordinated with mRNA decay across various single-gene studies, their global coordination remains poorly defined. Therefore, we performed Rif-seq experiments in *C. crescentus* to measure genome-wide mRNA lifetimes and analyzed the impact of transcription and translation. Based upon the RNAP elongation speed, we identified that approximately 20% of mRNAs were cotranscriptionally degraded. We generated absolute quantitative estimates of mRNA copy numbers in *C. crescentus*, a useful systems biology resource, revealing that some gene categories have coordinated mRNA turnover. To investigate translation’s impact on mRNA decay, we found that translation efficiency measured by ribosome profiling correlates with mRNA lifetime. We compared the 5’ P cleavage sites to ribosome occupancy and found that cleavage sites occur preferentially in regions of low ribosome occupancy. Using the translation initiation inhibitor retapamulin, which traps ribosomes at the start codon, and chloramphenicol, which arrests elongating ribosomes, shows that chloramphenicol leads to global mRNA stabilization. Surprisingly, we find that the codon adaptation index is inversely correlated with mRNA lifetime, suggesting slow translation elongation may be stabilizing mRNAs from decay. We confirmed the roles of translation initiation and elongation on mRNA lifetimes by generating synthetic YFP and mCherry reporter mRNAs. Taken together, mRNA decay is globally interconnected with transcription and translation.

**Highlights:**

● Quantitative analysis yields absolute mRNA abundance and half-lives for *C. crescentus*
● Identification of 47 new stable ncRNAs
● Both transcription and translation are globally coordinated with mRNA decay
● Translation initiation and elongation impact mRNA decay through ribosome occupancy
