## Supplementary material for "Rif-seq reveals *Caulobacter crescentus* mRNA decay is globally coordinated with transcription and translation": Table S1

### Sheet: TXN_time
Locus Tag (single simple mRNAs)	lengh S/S	mRNA lifetime (minutes)	log2(lifetime/elongation time)
CCNA_02409	1814	0.551364	-1.50198
CCNA_00900	2207	0.798025	-1.25147
CCNA_03813	1454	0.575852	-1.12014
CCNA_00199	1904	0.766237	-1.09706
CCNA_03326	1995	0.810693	-1.08305
CCNA_00351	2159	0.877548	-1.0827
CCNA_02061	1249	0.531525	-1.01645
CCNA_02673	2948	1.26705	-1.00216
CCNA_02986	1963	0.844552	-1.00069
CCNA_02243	1355	0.601645	-0.955195
CCNA_00083	1670	0.760006	-0.919652
CCNA_00086	4943	2.25793	-0.914271
CCNA_01196	1997	0.941985	-0.867944
CCNA_01121	1520	0.730969	-0.840077
CCNA_02062	1706	0.848985	-0.790693
CCNA_01622	2228	1.11376	-0.784201
CCNA_02253	1775	0.929901	-0.716556
CCNA_03886	1802	0.947316	-0.711568
CCNA_00348	2003	1.05355	-0.710795
CCNA_00997	1223	0.66854	-0.655225
CCNA_02622	1875	1.02823	-0.65061
CCNA_01579	1551	0.858107	-0.637855
CCNA_03071	1316	0.72854	-0.636967
CCNA_03144	1959	1.09607	-0.621659
CCNA_03637	1529	0.856959	-0.619177
CCNA_00395	1790	1.00889	-0.611079
CCNA_01490	1640	0.925364	-0.60949
CCNA_02681	1424	0.817408	-0.584708
CCNA_00299	1283	0.738817	-0.580119
CCNA_00008	1627	0.939631	-0.575934
CCNA_01969	1865	1.0851	-0.565235
CCNA_01050	1628	0.947321	-0.565062
CCNA_03296	1285	0.756302	-0.548621
CCNA_00082	1658	0.982098	-0.539392
CCNA_02820	1889	1.14647	-0.504305
CCNA_01488	1891	1.1539	-0.496522
CCNA_03504	1811	1.11014	-0.489925
CCNA_01923	1624	1.00883	-0.470749
CCNA_03256	1118	0.699771	-0.459853
CCNA_03838	1018	0.637303	-0.459572
CCNA_00487	1771	1.12501	-0.438507
CCNA_03527	1443	0.959535	-0.37255
CCNA_01982	1481	0.990308	-0.364509
CCNA_02255	1336	0.900621	-0.352814
CCNA_00369	1376	0.942413	-0.329935
CCNA_02093	1940	1.33028	-0.328218
CCNA_03803	1110	0.762098	-0.326398
CCNA_00397	1556	1.08035	-0.310226
CCNA_01560	2825	1.96439	-0.308054
CCNA_03396	1744	1.24425	-0.271015
CCNA_01161	1368	0.976462	-0.27032
CCNA_00752	935	0.67035	-0.263939
CCNA_01918	1383	0.994593	-0.25951
CCNA_02994	3364	2.43654	-0.249229
CCNA_01116	1757	1.28009	-0.240756
CCNA_00968	1537	1.12121	-0.238953
CCNA_03386	2201	1.60559	-0.238938
CCNA_01538	2795	2.05673	-0.226383
CCNA_02342	1299	0.969107	-0.20656
CCNA_01060	1792	1.34205	-0.201019
CCNA_02401	1088	0.815277	-0.200202
CCNA_00353	1196	0.898991	-0.195726
CCNA_03316	1899	1.42757	-0.195566
CCNA_02978	1522	1.14767	-0.191148
CCNA_00520	968	0.732051	-0.186949
CCNA_00459	1310	0.992189	-0.184767
CCNA_02052	2087	1.58982	-0.176457
CCNA_01381	2723	2.11844	-0.146081
CCNA_01966	2811	2.25622	-0.101061
CCNA_02704	2339	1.88654	-0.0940353
CCNA_02190	2168	1.84596	-0.0158799
CCNA_02320	1026	0.875005	-0.0135546
CCNA_00970	3053	2.60917	-0.010524
CCNA_00922	2638	2.30538	0.0216744
CCNA_00878	1430	1.2525	0.0249056
CCNA_02329	1517	1.34354	0.0409302
CCNA_00357	1442	1.28294	0.0474996
CCNA_03347	1449	1.29101	0.0495559
CCNA_03732	1176	1.05024	0.0529462
CCNA_02909	1493	1.34077	0.0609609
CCNA_03764	854	0.768696	0.0642904
CCNA_02127	1661	1.52182	0.0898611
CCNA_00224	2059	1.91048	0.108103
CCNA_01069	1560	1.46148	0.121998
CCNA_00886	1316	1.23694	0.126734
CCNA_03161	1075	1.01326	0.130787
CCNA_03603	1727	1.64895	0.149395
CCNA_02714	1826	1.74812	0.153227
CCNA_02925	1319	1.26393	0.154584
CCNA_03129	1376	1.35748	0.196568
CCNA_02163	865	0.887848	0.253725
CCNA_00318	1058	1.09062	0.259916
CCNA_03062	1246	1.28452	0.260044
CCNA_03719	819	0.850605	0.27074
CCNA_02530	1225	1.27649	0.275514
CCNA_02211	1163	1.21554	0.279856
CCNA_00585	1055	1.11691	0.298384
CCNA_01580	675	0.725146	0.319498
CCNA_01584	2384	2.56434	0.321317
CCNA_00788	1408	1.55073	0.355417
CCNA_02354	766	0.861996	0.386451
CCNA_01852	1403	1.58138	0.388784
CCNA_03876	1639	1.84843	0.389597
CCNA_03127	1298	1.48103	0.406429
CCNA_01031	1704	1.95524	0.414535
CCNA_00103	1697	1.95271	0.418602
CCNA_03733	1358	1.57952	0.434115
CCNA_00546	782	0.917951	0.447362
CCNA_03315	1226	1.45795	0.466092
CCNA_01790	512	0.609805	0.468317
CCNA_03210	953	1.14228	0.477486
CCNA_02208	839	1.00826	0.481244
CCNA_01568	1438	1.73064	0.483355
CCNA_03734	2079	2.52457	0.496262
CCNA_01645	879	1.07947	0.512508
CCNA_01029	3083	3.81059	0.521792
CCNA_01155	3010	3.76548	0.539183
CCNA_02537	2282	2.87896	0.55136
CCNA_01087	763	0.966143	0.556666
CCNA_02977	586	0.762587	0.596115
CCNA_01926	1110	1.45932	0.610851
CCNA_01567	1108	1.46843	0.622431
CCNA_00700	2009	2.68576	0.634964
CCNA_03120	517	0.696639	0.646361
CCNA_00731	1913	2.58052	0.647941
CCNA_01180	2177	2.95428	0.656578
CCNA_00089	2431	3.3032	0.65843
CCNA_01287	1025	1.40052	0.666457
CCNA_03584	677	0.931628	0.676711
CCNA_00527	564	0.779128	0.682279
CCNA_03139	1876	2.59668	0.685122
CCNA_00556	1517	2.10797	0.690747
CCNA_00893	1147	1.62247	0.716437
CCNA_02282	731	1.06067	0.753142
CCNA_01395	1811	2.64022	0.759985
CCNA_02237	2216	3.26795	0.776539
CCNA_03522	1436	2.122	0.779485
CCNA_00408	1268	1.88802	0.790433
CCNA_03577	2891	4.30995	0.792215
CCNA_01830	2949	4.45802	0.81229
CCNA_03781	2813	4.27089	0.818541
CCNA_00267	941	1.43171	0.821591
CCNA_03699	2995	4.57068	0.825965
CCNA_00264	1359	2.08982	0.836947
CCNA_00200	1061	1.66823	0.869004
CCNA_03108	3353	5.34106	0.887786
CCNA_03718	995	1.60105	0.90236
CCNA_03248	2562	4.18104	0.922705
CCNA_02661	2812	4.62734	0.9347
CCNA_00971	893	1.47393	0.939047
CCNA_02942	1169	1.93596	0.943888
CCNA_03200	1750	2.97698	0.982607
CCNA_02385	1402	2.38934	0.985238
CCNA_02452	584	1.00359	0.997242
CCNA_00974	3306	5.70305	1.00276
CCNA_02637	1033	1.80536	1.02156
CCNA_02832	1268	2.22474	1.02719
CCNA_03966	457	0.806535	1.03566
CCNA_00773	1494	2.6384	1.0366
CCNA_03281	581	1.02684	1.03771
CCNA_01061	1310	2.34994	1.05917
CCNA_02347	1519	2.72678	1.06019
CCNA_00346	1484	2.69436	1.07657
CCNA_03351	962	1.74759	1.07737
CCNA_00061	1294	2.36549	1.08642
CCNA_03600	770	1.41627	1.09528
CCNA_03506	587	1.08399	1.10104
CCNA_00151	754	1.39332	1.10201
CCNA_01621	448	0.828837	1.1037
CCNA_00392	1357	2.53652	1.11854
CCNA_01624	584	1.12499	1.16199
CCNA_03201	1407	2.73359	1.17429
CCNA_01156	785	1.53863	1.187
CCNA_00858	2441	4.83696	1.20274
CCNA_02964	1091	2.17946	1.21443
CCNA_01021	3304	6.64775	1.22477
CCNA_02207	978	1.98916	1.24037
CCNA_00257	1449	2.96858	1.25083
CCNA_01727	1535	0.861831	1.25313
CCNA_00247	603	3.25299	1.29964
CCNA_01593	1811	1.29463	1.31842
CCNA_01585	2154	4.28885	1.32104
CCNA_03444	2598	3.9271	1.33279
CCNA_03204	1338	4.71483	1.3463
CCNA_03352	792	4.47335	1.34749
CCNA_00782	1619	5.7126	1.35286
CCNA_00115	3363	2.99085	1.37659
CCNA_00128	1226	1.7909	1.39322
CCNA_03815	968	3.75622	1.43029
CCNA_03862	738	7.82512	1.43448
CCNA_01546	2225	2.85736	1.43684
CCNA_02934	701	2.27584	1.44944
CCNA_00388	933	1.7609	1.47074
CCNA_03705	503	5.3232	1.4746
CCNA_01367	890	1.67793	1.47531
CCNA_01425	2294	2.24764	1.48457
CCNA_02540	1319	1.21257	1.48555
CCNA_01583	1090	2.19496	1.51843
CCNA_00253	1070	5.67409	1.52264
CCNA_00554	826	3.29545	1.53714
CCNA_00735	638	2.74598	1.54911
CCNA_03167	854	2.716	1.55999
CCNA_01723	855	2.10269	1.56413
CCNA_01406	904	1.64977	1.58675
CCNA_00625	389	2.21853	1.59341
CCNA_03858	536	2.24916	1.6115
CCNA_00168	636	2.3853	1.61589
CCNA_03833	842	1.04562	1.64263
CCNA_00263	446	1.47525	1.67676
CCNA_03624	1040	1.77878	1.6999
CCNA_02065	2102	2.36164	1.70401
CCNA_02910	3018	1.2746	1.73104
CCNA_01983	1330	2.97433	1.73209
CCNA_03752	900	6.02908	1.73629
CCNA_02332	583	8.67565	1.73949
CCNA_02415	451	3.86123	1.75375
CCNA_00426	344	2.62338	1.75954
CCNA_01603	1257	1.75876	1.80911
CCNA_00170	2666	1.37774	1.82722
CCNA_00356	788	1.06073	1.84069
CCNA_02220	1448	3.9033	1.85082
CCNA_00803	510	8.33688	1.86094
CCNA_02204	1079	2.47853	1.86933
CCNA_00398	1376	4.60949	1.88666
CCNA_02747	832	1.63655	1.8982
CCNA_02324	908	3.48312	1.9068
CCNA_02933	1815	4.47571	1.91775
CCNA_01489	1580	2.71486	1.92234
CCNA_01575	1457	3.01897	1.94941
CCNA_00455	2781	6.03918	1.9505
CCNA_01463	1289	5.26594	1.95288
CCNA_02364	2377	4.94332	1.97859
CCNA_03072	713	9.4461	1.98023
CCNA_03374	439	4.4032	1.98841
CCNA_01424	494	8.19744	2.00214
CCNA_00055	407	2.48918	2.01981
CCNA_00261	1082	1.53291	2.02009
CCNA_03294	1322	1.74051	2.03304
CCNA_02206	602	1.43904	2.03812
CCNA_01085	1024	3.86545	2.05305
CCNA_01139	1879	4.73418	2.05651
CCNA_03148	1793	2.20003	2.0858
CCNA_01738	2510	3.75894	2.09222
CCNA_02219	822	6.94311	2.10173
CCNA_00262	872	6.63055	2.10287
CCNA_00839	2609	9.41216	2.12295
CCNA_03406	340	3.08541	2.12437
CCNA_03369	647	3.35276	2.15906
CCNA_02607	1282	10.043	2.16074
CCNA_03692	1082	1.31735	2.17015
CCNA_03796	1010	2.51279	2.17357
CCNA_00582	636	5.02956	2.18815
CCNA_01303	874	4.28288	2.20099
CCNA_01919	680	4.0242	2.21046
CCNA_00840	1925	2.54885	2.21886
CCNA_00781	390	3.51509	2.22397
CCNA_02178	937	2.73508	2.22409
CCNA_02054	1581	8.03033	2.27671
CCNA_03513	933	1.65254	2.29925
CCNA_02543	212	4.04934	2.32768
CCNA_03778	752	6.83671	2.32858
CCNA_03199	1139	4.16604	2.37484
CCNA_03751	517	0.949727	2.37956
CCNA_02341	564	3.37229	2.38104
CCNA_02754	1313	5.13791	2.38953
CCNA_03533	1793	6.50301	2.41948
CCNA_03575	1208	2.42219	2.44419
CCNA_03636	1025	2.64636	2.44636
CCNA_01438	1031	6.17314	2.44925
CCNA_00045	576	8.46414	2.4551
CCNA_00326	1031	5.72293	2.46025
CCNA_01244	425	4.92866	2.48168
CCNA_03138	2222	5.01177	2.49739
CCNA_03206	1537	2.80129	2.49806
CCNA_02230	959	5.01917	2.49952
CCNA_03952	485	2.08645	2.51163
CCNA_02344	742	2.93238	2.5148
CCNA_01416	896	11.115	2.53869
CCNA_00857	1586	7.73223	2.54688
CCNA_00690	736	4.85745	2.55671
CCNA_00998	473	2.47256	2.56606
CCNA_03729	653	3.83477	2.58576
CCNA_02523	571	4.65315	2.59275
CCNA_02627	1420	8.31136	2.6058
CCNA_01947	526	3.93892	2.63613
CCNA_01059	3140	2.541	2.6416
CCNA_02728	348	3.53288	2.65181
CCNA_00387	422	3.09822	2.65599
CCNA_01655	494	7.92547	2.69672
CCNA_03030	783	3.01325	2.7343
CCNA_01795	1304	18.1166	2.74459
CCNA_03896	529	2.03297	2.76254
CCNA_02067	643	2.47488	2.76816
CCNA_02619	930	2.9015	2.77033
CCNA_00887	464	4.6385	2.78269
CCNA_03814	521	7.74837	2.78706
CCNA_01210	882	3.16824	2.79845
CCNA_02041	692	3.94467	2.83313
CCNA_00059	587	5.78575	2.85331
CCNA_00087	1109	2.92459	2.87215
CCNA_00123	836	3.30006	2.87925
CCNA_02312	910	5.5951	2.88143
CCNA_02941	537	4.47746	2.90995
CCNA_01792	211	3.84418	2.92736
CCNA_02889	549	7.27782	2.93036
CCNA_00006	807	5.49772	2.93337
CCNA_01332	413	5.99255	2.93535
CCNA_01172	849	3.60805	2.96434
CCNA_00804	485	1.44818	2.99504
CCNA_00784	1276	3.86175	3.03049
CCNA_00515	2333	5.76349	3.05241
CCNA_00701	346	3.00839	3.08089
CCNA_03384	311	6.65905	3.18759
CCNA_03451	250	3.83163	3.19802
CCNA_00982	449	10.1382	3.20621
CCNA_02443	1035	18.9835	3.2406
CCNA_01749	306	2.88408	3.27538
CCNA_01529	368	2.60481	3.2823
CCNA_03780	735	2.16419	3.32994
CCNA_03185	691	3.90444	3.33644
CCNA_03700	445	9.35125	3.39164
CCNA_00201	680	2.82226	3.42136
CCNA_03593	1201	3.48542	3.45967
CCNA_02328	523	7.06208	3.48039
CCNA_02831	581	6.69917	3.49334
CCNA_02242	506	4.53977	3.56686
CCNA_03213	327	6.99102	3.57801
CCNA_03576	281	12.409	3.58519
CCNA_02976	383	5.53502	3.61982
CCNA_03900	365	6.22139	3.63674
CCNA_01418	503	5.42592	3.63877
CCNA_00889	468	3.52558	3.64661
CCNA_00126	445	3.11048	3.68461
CCNA_01592	464	4.27311	3.69598
CCNA_02826	1055	4.08801	3.70154
CCNA_00415	971	5.83811	3.75298
CCNA_03097	1040	5.43976	3.75508
CCNA_02036	331	5.17527	3.75587
CCNA_02705	261	5.53056	3.79134
CCNA_01528	881	12.7371	3.80983
CCNA_00220	605	11.7547	3.81373
CCNA_00478	791	13.0384	3.86422
CCNA_03672	669	4.30836	3.91835
CCNA_01745	572	3.56773	3.989
CCNA_00157	393	12.18	4.00535
CCNA_00834	884	8.51664	4.03139
CCNA_03997	689	7.10961	4.0633
CCNA_01623	419	11.8295	4.11868
CCNA_00835	882	10.0532	4.12561
CCNA_02416	307	8.84477	4.16685
CCNA_01650	589	6.16989	4.18876
CCNA_02203	612	14.0999	4.21161
CCNA_01527	880	11.0593	4.22073
CCNA_03947	122	7.3303	4.34496
CCNA_01464	338	6.56398	4.35344
CCNA_03043	251	16.5875	4.44929
CCNA_00822	344	5.89124	4.47837
CCNA_00987	228	11.6375	4.52049
CCNA_03587	189	6.99219	4.55301
CCNA_02096	550	12.7167	4.59316
CCNA_01094	175	19.5414	4.689
CCNA_03906	394	2.77755	4.72497
CCNA_03001	315	7.86752	4.75693
CCNA_02191	411	6.0563	4.80879
CCNA_03400	197	9.28285	4.9702
CCNA_02841	239	7.37541	5.23173
CCNA_01453	420	6.75861	5.37638
CCNA_03146	1994	21.0047	5.47125
CCNA_00976	2042	6.95674	5.5291
CCNA_03609	1412	18.0178	5.7312
CCNA_02117	596	17.2124	5.98807
CCNA_02559	494	24.2791	6.10054
CCNA_03938	373	12.756	6.23295
CCNA_00282	346	20.7721	6.43953
CCNA_01601	278	22.1139	6.74791
