## Supplementary material for "Rif-seq reveals *Caulobacter crescentus* mRNA decay is globally coordinated with transcription and translation": Table S4

### Sheet: mRNA half-lives
Locus_tag	Untreated	Retapamullin	Chloramphenicol		Simple	Untreated	Retapamullin	Chloramphenicol
CCNA_00001	0.493584	2.07069	18.2795		CCNA_00055	0.997465	3.72916	13.0972
CCNA_00002	1.96331	3.35241	22.1698		CCNA_00089	2.28961	1.2158	13.4964
CCNA_00007	0.825781	3.68329	18.171		CCNA_00103	1.35351	0.70426	23.9795
CCNA_00011	0.726819	2.78909	18.8184		CCNA_00126	3.58722	13.1814	25.8026
CCNA_00015	0.657896	3.29241	11.95		CCNA_00151	0.965778	1.94804	19.5076
CCNA_00026	1.54271	1.19225	13.2034		CCNA_00199	0.531115	1.31209	24.4296
CCNA_00029	1.50091	1.03811	22.7473		CCNA_00224	1.32424	4.69798	22.4223
CCNA_00053	0.965431	1.81293	14.3798		CCNA_00247	0.897369	1.76542	26.7961
CCNA_00055	0.997465	3.72916	13.0972		CCNA_00263	0.883486	4.1087	27.8891
CCNA_00070	0.603064	1.53853	25.6212		CCNA_00299	0.512109	0.574053	19.7154
CCNA_00081	2.5247	1.35624	14.9801		CCNA_00326	3.47902	1.95908	25.7171
CCNA_00085	3.9236	6.54788	17.5095		CCNA_00351	0.60827	1.98189	13.867
CCNA_00089	2.28961	1.2158	13.4964		CCNA_00353	0.623133	0.696002	23.3028
CCNA_00092	1.45619	2.17218	13.7749		CCNA_00356	1.71799	3.02992	13.6366
CCNA_00096	1.67626	9.20964	22.4353		CCNA_00392	1.75818	3.97479	23.749
CCNA_00103	1.35351	0.70426	23.9795		CCNA_00408	1.30868	1.96522	22.5272
CCNA_00106	0.576385	4.82313	19.9572		CCNA_00459	0.687733	1.1605	13.3859
CCNA_00117	0.736854	1.5376	26.1609		CCNA_00487	0.779801	3.82329	23.6898
CCNA_00118	2.0362	1.31624	9.66647		CCNA_00527	0.540051	1.34982	16.4215
CCNA_00126	3.58722	13.1814	25.8026		CCNA_00546	0.636275	0.650593	17.3518
CCNA_00130	0.636068	0.978618	17.7672		CCNA_00554	1.45747	2.07468	18.8125
CCNA_00132	0.598833	1.66831	16.5694		CCNA_00556	1.46113	1.58685	9.88302
CCNA_00151	0.965778	1.94804	19.5076		CCNA_00582	1.76673	1.47181	20.877
CCNA_00152	0.614753	1.98328	7.88377		CCNA_00585	0.774183	1.02558	24.3491
CCNA_00158	0.7819	1.48492	9.18141		CCNA_00625	0.724767	1.01018	14.0575
CCNA_00164	2.6055	5.72879	19.3298		CCNA_00700	1.86162	1.37205	29.51
CCNA_00167	0.450876	1.42254	15.2664		CCNA_00701	1.99909	1.64054	5.99413
CCNA_00189	0.583408	1.74141	13.6537		CCNA_00731	1.78868	1.87763	20.6357
CCNA_00198	1.21393	3.4404	21.1063		CCNA_00735	1.14353	1.26538	24.4287
CCNA_00199	0.531115	1.31209	24.4296		CCNA_00752	0.464651	1.04632	23.2565
CCNA_00203	0.530885	1.91799	13.3601		CCNA_00781	1.14545	0.94682	26.2052
CCNA_00217	1.22507	1.66144	21.7864		CCNA_00788	1.07489	1.74966	11.7717
CCNA_00224	1.32424	4.69798	22.4223		CCNA_00803	1.13437	1.09042	17.743
CCNA_00237	0.5938	1.2964	21.7522		CCNA_00887	2.02717	1.58459	11.609
CCNA_00240	0.738746	1.05165	18.0971		CCNA_00893	1.12461	1.34288	21.265
CCNA_00246	0.844449	7.81544	12.0011		CCNA_00968	0.77716	2.39809	26.7467
CCNA_00247	0.897369	1.76542	26.7961		CCNA_00971	1.02165	3.94762	27.2081
CCNA_00249	0.600815	1.48836	22.1374		CCNA_00997	0.463397	1.93622	9.25908
CCNA_00250	0.477939	1.26071	19.997		CCNA_01029	2.6413	1.46565	19.5923
CCNA_00263	0.883486	4.1087	27.8891		CCNA_01050	0.656633	1.45301	23.3209
CCNA_00268	0.704597	2.24333	15.7477		CCNA_01060	0.930238	4.93511	27.7083
CCNA_00272	2.18563	1.76423	17.227		CCNA_01085	2.6055	1.12379	11.1462
CCNA_00273	0.490815	2.85207	14.8791		CCNA_01094	4.82205	5.46458	21.1305
CCNA_00277	0.541457	1.87787	29.7608		CCNA_01116	0.887291	1.62364	11.852
CCNA_00284	4.22485	1.92487	12.383		CCNA_01121	0.506669	1.33406	27.087
CCNA_00287	0.660133	2.84725	22.3501		CCNA_01161	0.676832	1.47304	21.5318
CCNA_00289	1.71011	2.47509	10.2378		CCNA_01196	0.652935	0.792633	23.6984
CCNA_00291	0.422387	1.85623	14.0689		CCNA_01210	3.87823	0.700437	16.1402
CCNA_00292	1.0969	0.700428	17.1344		CCNA_01244	1.44621	5.80762	5.91278
CCNA_00299	0.512109	0.574053	19.7154		CCNA_01438	3.47389	6.64076	21.5466
CCNA_00309	2.74371	2.06639	11.9793		CCNA_01453	0.597376	1.09663	14.386
CCNA_00312	1.01819	1.6477	18.0891		CCNA_01488	0.79982	1.11262	15.7873
CCNA_00316	5.65577	0.801895	15.884		CCNA_01490	0.641413	1.16338	18.1048
CCNA_00322	0.371011	1.0594	20.2271		CCNA_01529	2.41591	8.98203	22.4978
CCNA_00326	3.47902	1.95908	25.7171		CCNA_01579	0.594795	0.965361	16.5756
CCNA_00351	0.60827	1.98189	13.867		CCNA_01580	0.502633	1.2356	20.4094
CCNA_00353	0.623133	0.696002	23.3028		CCNA_01584	1.77747	1.25384	17.4875
CCNA_00354	0.422196	0.831748	16.8448		CCNA_01621	0.574506	0.883339	12.8489
CCNA_00356	1.71799	3.02992	13.6366		CCNA_01622	0.771998	1.3998	8.7155
CCNA_00360	2.55864	2.64448	12.0499		CCNA_01623	5.08098	11.2976	19.807
CCNA_00365	0.35544	2.54949	8.40742		CCNA_01723	1.559	2.55255	13.0054
CCNA_00366	0.520831	1.63694	29.9072		CCNA_01792	1.0038	1.92778	6.33678
CCNA_00372	2.56257	4.29217	17.2502		CCNA_01918	0.689399	6.50359	12.4778
CCNA_00373	0.821066	0.854319	20.6502		CCNA_01919	1.89581	5.22814	21.0384
CCNA_00374	0.892922	1.00984	9.50433		CCNA_01947	2.08863	1.93742	16.1228
CCNA_00375	1.38405	1.86895	23.4524		CCNA_01966	1.56389	1.0807	20.7626
CCNA_00376	1.22879	2.31059	10.9494		CCNA_01969	0.752134	1.0158	29.1038
CCNA_00378	1.71164	3.29658	18.6474		CCNA_02061	0.368425	1.5854	13.6814
CCNA_00390	0.515075	1.02522	18.0803		CCNA_02062	0.588472	1.5621	11.2671
CCNA_00392	1.75818	3.97479	23.749		CCNA_02127	1.05485	2.07728	15.0953
CCNA_00408	1.30868	1.96522	22.5272		CCNA_02163	0.615409	1.69592	9.01356
CCNA_00413	1.26111	1.93745	16.061		CCNA_02190	1.27952	0.413059	27.7592
CCNA_00414	1.31402	5.23094	11.7119		CCNA_02206	1.52494	1.03247	18.1679
CCNA_00422	0.480754	2.35297	6.74884		CCNA_02208	0.698875	0.863512	10.8508
CCNA_00459	0.687733	1.1605	13.3859		CCNA_02211	0.842546	1.47326	18.6538
CCNA_00467	1.6249	2.10323	21.6694		CCNA_02220	3.19506	0.722341	14.911
CCNA_00470	1.29343	1.16141	27.0943		CCNA_02243	0.417029	1.6289	26.3431
CCNA_00487	0.779801	3.82329	23.6898		CCNA_02255	0.624263	1.45001	23.3243
CCNA_00492	0.703716	1.37897	23.7308		CCNA_02282	0.735198	1.0271	23.4652
CCNA_00497	1.46165	4.59709	15.7039		CCNA_02320	0.606507	1.13965	20.8537
CCNA_00501	0.549406	3.51713	22.8041		CCNA_02324	2.09259	1.73858	23.8508
CCNA_00505	1.23545	3.15091	23.1273		CCNA_02329	0.93127	1.852	21.4761
CCNA_00523	1.03265	1.92278	18.2586		CCNA_02332	1.21908	0.535367	10.4427
CCNA_00524	0.64412	2.24322	10.4155		CCNA_02342	0.671734	0.962545	17.55
CCNA_00527	0.540051	1.34982	16.4215		CCNA_02401	0.565107	1.80848	15.2851
CCNA_00528	1.0658	4.53527	22.0864		CCNA_02409	0.382176	1.2259	11.4475
CCNA_00546	0.636275	0.650593	17.3518		CCNA_02415	0.954978	0.973039	23.3687
CCNA_00554	1.45747	2.07468	18.8125		CCNA_02530	0.884795	1.19731	12.5604
CCNA_00556	1.46113	1.58685	9.88302		CCNA_02537	1.99554	2.16381	21.9121
CCNA_00580	4.81254	1.89611	16.0079		CCNA_02543	0.658301	4.17731	8.15652
CCNA_00582	1.76673	1.47181	20.877		CCNA_02559	4.928	3.07345	12.6646
CCNA_00585	0.774183	1.02558	24.3491		CCNA_02637	1.25138	3.60173	12.6321
CCNA_00590	1.78516	1.49213	8.58042		CCNA_02681	0.566584	0.5705	22.129
CCNA_00592	1.15495	1.30252	25.5437		CCNA_02820	0.794675	1.38117	15.5721
CCNA_00600	1.38979	3.37319	17.5363		CCNA_02925	0.876089	3.00233	17.7192
CCNA_00602	2.04395	2.02393	15.8729		CCNA_02941	2.50091	1.06296	16.5422
CCNA_00609	1.62858	1.7795	27.4874		CCNA_02942	1.34191	1.98276	14.2225
CCNA_00611	1.33447	1.42414	18.2006		CCNA_02977	0.528585	1.11268	13.6914
CCNA_00625	0.724767	1.01018	14.0575		CCNA_02986	0.585399	1.70684	17.1459
CCNA_00635	1.59622	1.26796	16.0728		CCNA_03062	0.890365	2.80643	17.0613
CCNA_00638	2.97252	1.82918	22.6571		CCNA_03071	0.504985	0.64327	11.8402
CCNA_00669	1.7453	2.74714	17.3855		CCNA_03072	1.72537	1.36059	6.98118
CCNA_00692	0.870666	0.783834	17.8919		CCNA_03120	0.482874	2.92662	13.1546
CCNA_00694	4.26225	2.06076	17.9019		CCNA_03129	0.940936	1.12669	23.0449
CCNA_00699	0.434107	2.76508	13.9305		CCNA_03144	0.75974	1.48197	10.8034
CCNA_00700	1.86162	1.37205	29.51		CCNA_03167	1.53777	3.31898	19.0004
CCNA_00701	1.99909	1.64054	5.99413		CCNA_03199	3.56133	0.713551	6.66156
CCNA_00708	2.765	1.55605	16.0223		CCNA_03200	2.06348	1.54121	13.0283
CCNA_00718	3.38021	2.16467	23.2842		CCNA_03204	2.0731	2.52571	26.2516
CCNA_00719	0.528306	1.20388	18.1363		CCNA_03206	5.35957	1.54805	24.2513
CCNA_00720	1.47143	1.41702	14.9376		CCNA_03256	0.485044	1.21398	18.8039
CCNA_00724	1.00431	5.16188	19.3657		CCNA_03281	0.711749	1.73173	29.1473
CCNA_00731	1.78868	1.87763	20.6357		CCNA_03296	0.524228	0.827488	16.5586
CCNA_00733	1.07571	1.91597	20.5674		CCNA_03316	0.989516	1.4284	19.1853
CCNA_00735	1.14353	1.26538	24.4287		CCNA_03326	0.561929	1.13381	9.62307
CCNA_00736	5.14428	1.65823	18.0466		CCNA_03369	1.74173	2.2268	24.8183
CCNA_00744	0.772208	2.02449	14.0858		CCNA_03386	1.11291	0.54997	25.0955
CCNA_00747	1.02055	1.4286	15.7617		CCNA_03396	0.862446	1.46599	15.7241
CCNA_00749	0.931762	1.90301	25.147		CCNA_03400	8.84177	5.14674	16.1829
CCNA_00751	0.742052	1.51309	19.3033		CCNA_03406	0.91312	1.27368	29.6754
CCNA_00752	0.464651	1.04632	23.2565		CCNA_03506	0.751366	1.8646	16.3423
CCNA_00758	0.97619	1.27978	21.6219		CCNA_03533	5.86689	2.67057	16.8925
CCNA_00765	0.756763	1.05408	21.4555		CCNA_03600	0.981686	1.99	19.3363
CCNA_00769	3.04122	5.26554	29.179		CCNA_03603	1.14297	1.50952	23.2625
CCNA_00781	1.14545	0.94682	26.2052		CCNA_03637	0.593999	2.93494	17.5189
CCNA_00788	1.07489	1.74966	11.7717		CCNA_03692	2.96866	2.98841	26.8283
CCNA_00803	1.13437	1.09042	17.743		CCNA_03705	0.840486	0.83769	20.7105
CCNA_00805	1.50032	1.98766	21.4379		CCNA_03732	0.727972	2.24897	24.5578
CCNA_00869	1.32954	1.29581	21.5382		CCNA_03733	1.09484	1.65654	22.4179
CCNA_00887	2.02717	1.58459	11.609		CCNA_03751	1.67893	1.71545	22.5283
CCNA_00893	1.12461	1.34288	21.265		CCNA_03813	0.39915	0.933601	23.3438
CCNA_00895	1.16484	3.7982	15.9648		CCNA_03814	2.28743	2.82421	18.5497
CCNA_00919	0.520551	0.478315	6.53105		CCNA_03815	1.5775	1.94772	17.6908
CCNA_00929	3.22478	6.58374	22.5466		CCNA_03838	0.441745	1.83412	19.6406
CCNA_00944	1.2817	1.88131	23.9654		CCNA_03858	1.02256	1.05524	22.4708
CCNA_00948	2.1952	3.4821	13.9616		CCNA_03886	0.656629	2.72792	13.9905
CCNA_00949	2.27427	3.15797	5.00849		CCNA_03900	2.83359	1.65574	15.8958
CCNA_00950	2.01273	1.13065	19.5475		CCNA_03947	1.92525	4.87022	5.96665
CCNA_00956	3.00724	1.45315	14.3684		CCNA_03952	1.71385	1.36599	16.8516
CCNA_00957	7.13582	1.19881	15.6641		CCNA_03966	0.559048	1.47206	11.4858
CCNA_00968	0.77716	2.39809	26.7467
CCNA_00971	1.02165	3.94762	27.2081
CCNA_00997	0.463397	1.93622	9.25908
CCNA_00999	0.730214	2.20451	10.1815
CCNA_01001	0.451743	3.2289	19.3739
CCNA_01024	1.33673	1.21179	9.47765
CCNA_01025	0.480718	1.09785	16.8117
CCNA_01029	2.6413	1.46565	19.5923
CCNA_01032	0.726793	0.796343	4.50247
CCNA_01033	1.14716	2.41961	10.7152
CCNA_01050	0.656633	1.45301	23.3209
CCNA_01056	1.48676	1.35101	28.073
CCNA_01057	1.1564	1.15258	12.0632
CCNA_01060	0.930238	4.93511	27.7083
CCNA_01062	3.21614	1.44295	23.2325
CCNA_01080	1.12263	3.2465	11.0731
CCNA_01083	0.830557	2.251	11.8352
CCNA_01084	1.29686	1.41944	19.8107
CCNA_01085	2.6055	1.12379	11.1462
CCNA_01088	1.71996	2.26779	27.8336
CCNA_01089	1.98899	2.17911	25.4712
CCNA_01094	4.82205	5.46458	21.1305
CCNA_01100	0.470546	1.41797	12.5181
CCNA_01101	3.08767	1.21093	11.315
CCNA_01103	0.565167	1.56358	29.3248
CCNA_01104	6.23174	8.14852	11.056
CCNA_01105	1.30822	2.93266	19.2426
CCNA_01116	0.887291	1.62364	11.852
CCNA_01121	0.506669	1.33406	27.087
CCNA_01122	1.00552	1.47669	25.6598
CCNA_01130	0.712544	2.23053	2.2005
CCNA_01132	1.50318	1.87369	14.3864
CCNA_01142	0.88853	2.03998	5.54015
CCNA_01158	0.974816	1.64865	16.5294
CCNA_01161	0.676832	1.47304	21.5318
CCNA_01162	0.899283	3.60051	18.5853
CCNA_01164	2.08717	2.00889	28.109
CCNA_01175	1.65214	4.44972	23.3538
CCNA_01176	0.928639	1.3542	23.6305
CCNA_01179	1.86553	1.22035	22.3873
CCNA_01188	0.810958	1.42228	14.7693
CCNA_01196	0.652935	0.792633	23.6984
CCNA_01199	1.0242	1.46934	28.9449
CCNA_01210	3.87823	0.700437	16.1402
CCNA_01213	2.06417	2.13949	27.9048
CCNA_01217	2.05068	1.60014	17.38
CCNA_01218	2.21709	2.36419	11.6883
CCNA_01219	2.25602	2.98225	8.48364
CCNA_01221	0.944707	1.08539	11.3247
CCNA_01244	1.44621	5.80762	5.91278
CCNA_01253	0.378578	0.948768	21.214
CCNA_01254	0.472312	0.966576	7.2375
CCNA_01262	3.04402	1.56157	16.8613
CCNA_01267	0.994188	2.35681	10.3228
CCNA_01276	0.993863	3.76796	13.8861
CCNA_01277	0.850302	5.90387	22.5748
CCNA_01281	0.873439	4.35135	23.2299
CCNA_01301	0.83688	1.6144	13.2425
CCNA_01304	1.38104	2.7671	9.99612
CCNA_01305	1.42306	3.29682	25.6148
CCNA_01327	1.62736	2.98949	17.3253
CCNA_01328	1.09287	1.67636	24.0717
CCNA_01342	1.18167	0.925127	19.3886
CCNA_01343	1.93875	1.89848	15.2142
CCNA_01352	3.8462	1.07594	23.3907
CCNA_01362	0.728	1.88591	15.8507
CCNA_01376	3.38062	5.2921	27.6795
CCNA_01378	0.545767	2.98439	18.9078
CCNA_01380	1.06219	1.72769	23.3916
CCNA_01382	2.18869	3.49693	23.1878
CCNA_01388	1.28525	2.90845	8.78104
CCNA_01396	0.700076	0.788184	22.2416
CCNA_01412	0.592743	2.33983	10.4523
CCNA_01413	1.04604	1.3834	8.78852
CCNA_01417	1.06973	1.004	23.0212
CCNA_01420	1.05113	1.31984	14.7411
CCNA_01421	3.62269	2.3222	20.2323
CCNA_01422	1.92632	1.29288	12.2291
CCNA_01423	0.84834	1.29712	14.7243
CCNA_01429	0.924529	2.22423	27.2498
CCNA_01430	0.731585	1.54672	19.2687
CCNA_01431	1.94612	1.17343	27.0233
CCNA_01432	3.40247	1.38814	25.5704
CCNA_01433	1.17621	1.02314	13.0485
CCNA_01434	1.86039	1.02894	4.86702
CCNA_01438	3.47389	6.64076	21.5466
CCNA_01448	0.896532	0.883011	16.6018
CCNA_01450	1.8536	2.17725	12.4035
CCNA_01451	0.72129	3.07306	16.4601
CCNA_01452	0.806963	2.18219	17.8674
CCNA_01453	0.597376	1.09663	14.386
CCNA_01481	0.855045	7.1939	10.1525
CCNA_01488	0.79982	1.11262	15.7873
CCNA_01490	0.641413	1.16338	18.1048
CCNA_01497	0.996166	0.870504	25.96
CCNA_01525	0.786375	3.49353	10.0667
CCNA_01526	0.604651	2.81547	11.991
CCNA_01529	2.41591	8.98203	22.4978
CCNA_01531	0.518171	1.55064	11.2444
CCNA_01532	1.41762	1.14424	11.275
CCNA_01534	0.650187	2.06211	23.8176
CCNA_01536	0.444707	1.50016	19.7385
CCNA_01552	0.715034	3.04364	18.9543
CCNA_01556	0.378863	1.36211	12.3593
CCNA_01561	6.50224	8.6438	15.6225
CCNA_01579	0.594795	0.965361	16.5756
CCNA_01580	0.502633	1.2356	20.4094
CCNA_01584	1.77747	1.25384	17.4875
CCNA_01596	1.69915	1.28581	21.9771
CCNA_01613	1.18945	4.533	14.081
CCNA_01621	0.574506	0.883339	12.8489
CCNA_01622	0.771998	1.3998	8.7155
CCNA_01623	5.08098	11.2976	19.807
CCNA_01626	0.728574	2.03571	24.1646
CCNA_01629	0.503151	1.15518	21.3543
CCNA_01630	0.696773	1.73499	8.47356
CCNA_01638	0.988564	1.67212	10.5496
CCNA_01654	1.32935	0.840423	21.0995
CCNA_01668	0.83772	2.05831	17.4942
CCNA_01669	0.711306	2.15936	21.6573
CCNA_01670	0.739708	2.26897	15.917
CCNA_01675	0.732593	1.36066	12.6834
CCNA_01677	3.32221	1.16973	17.2101
CCNA_01686	0.687116	1.48422	13.8703
CCNA_01687	1.18245	0.940027	14.8755
CCNA_01689	1.17362	1.04855	29.8185
CCNA_01690	1.94854	1.496	17.3409
CCNA_01703	1.52562	4.13069	8.00081
CCNA_01706	2.0571	13.2457	27.1823
CCNA_01723	1.559	2.55255	13.0054
CCNA_01726	2.05163	1.13968	25.4001
CCNA_01742	5.83658	19.5525	18.8517
CCNA_01748	1.82538	7.32946	12.8454
CCNA_01757	1.52301	1.77737	16.0039
CCNA_01761	0.602849	0.657642	12.1553
CCNA_01764	3.05015	1.05748	18.0725
CCNA_01776	0.881898	1.1153	27.6151
CCNA_01777	1.65694	0.742245	12.0226
CCNA_01782	1.48694	1.71274	27.7071
CCNA_01791	0.910285	1.45083	26.3607
CCNA_01792	1.0038	1.92778	6.33678
CCNA_01797	0.758715	1.26377	7.80507
CCNA_01801	1.57068	2.40922	19.3516
CCNA_01804	2.55343	4.36608	29.7508
CCNA_01809	0.396961	1.64631	21.4541
CCNA_01813	0.663745	1.62213	16.7415
CCNA_01814	1.18587	1.11966	20.484
CCNA_01819	2.18171	6.30711	18.6862
CCNA_01820	2.01297	5.14685	9.31886
CCNA_01827	3.21678	1.47106	19.7008
CCNA_01914	0.52643	2.46523	19.3747
CCNA_01915	3.73162	2.70554	18.408
CCNA_01918	0.689399	6.50359	12.4778
CCNA_01919	1.89581	5.22814	21.0384
CCNA_01941	0.402618	2.55391	13.5865
CCNA_01946	4.02083	1.65053	16.6787
CCNA_01947	2.08863	1.93742	16.1228
CCNA_01950	1.32804	0.975553	20.4067
CCNA_01951	1.22455	0.878821	17.5123
CCNA_01955	1.427	1.09377	24.5357
CCNA_01959	0.465954	1.314	11.4334
CCNA_01964	0.447774	1.56129	22.4477
CCNA_01966	1.56389	1.0807	20.7626
CCNA_01969	0.752134	1.0158	29.1038
CCNA_01972	1.42846	1.34793	23.4006
CCNA_01977	2.15692	1.73962	19.4246
CCNA_01978	1.35033	1.05706	17.6928
CCNA_01985	4.20274	1.80193	7.52792
CCNA_01988	3.365	7.00633	23.0406
CCNA_01994	1.45176	1.15315	15.447
CCNA_01995	2.49755	2.17122	8.7792
CCNA_01996	1.62604	1.87253	14.2802
CCNA_01998	1.38741	2.15776	22.9556
CCNA_02003	3.95729	1.45754	11.9614
CCNA_02005	0.926471	5.78034	16.9176
CCNA_02006	1.22506	1.56501	20.1022
CCNA_02026	2.88161	1.99778	20.3752
CCNA_02028	2.01404	1.7816	9.84942
CCNA_02029	1.6849	3.5574	27.2916
CCNA_02030	1.23577	2.48177	12.2784
CCNA_02031	2.63014	2.20989	18.5059
CCNA_02032	0.778882	2.98391	22.8665
CCNA_02046	1.6086	2.66433	24.5688
CCNA_02061	0.368425	1.5854	13.6814
CCNA_02062	0.588472	1.5621	11.2671
CCNA_02068	1.79718	1.66286	16.5635
CCNA_02078	1.95604	1.44717	22.4701
CCNA_02080	1.39554	2.07588	11.8682
CCNA_02081	1.53907	1.37034	11.5212
CCNA_02082	1.76292	2.57145	24.4137
CCNA_02085	0.801127	2.54225	14.3881
CCNA_02090	0.941727	2.12801	23.6202
CCNA_02091	0.631358	3.49906	13.4931
CCNA_02094	0.530604	2.13683	23.5846
CCNA_02098	0.847371	1.86215	20.2209
CCNA_02099	0.503346	2.15256	11.2142
CCNA_02111	1.3866	3.37918	15.1406
CCNA_02112	1.27016	2.27968	24.3229
CCNA_02125	2.74819	5.02311	16.9904
CCNA_02127	1.05485	2.07728	15.0953
CCNA_02131	8.21663	1.71624	25.7624
CCNA_02135	1.01939	5.69806	27.4397
CCNA_02150	0.557388	1.69421	14.9765
CCNA_02154	1.42507	1.74156	13.9755
CCNA_02163	0.615409	1.69592	9.01356
CCNA_02171	0.873412	1.50299	28.1878
CCNA_02172	0.48794	1.61459	20.747
CCNA_02187	1.11488	2.77797	21.736
CCNA_02188	0.917624	2.14095	10.6467
CCNA_02190	1.27952	0.413059	27.7592
CCNA_02195	2.87424	2.43606	18.8337
CCNA_02206	1.52494	1.03247	18.1679
CCNA_02208	0.698875	0.863512	10.8508
CCNA_02211	0.842546	1.47326	18.6538
CCNA_02220	3.19506	0.722341	14.911
CCNA_02223	3.11851	7.03758	25.0123
CCNA_02224	0.708443	1.0564	27.1529
CCNA_02225	0.300923	1.67296	11.1225
CCNA_02243	0.417029	1.6289	26.3431
CCNA_02255	0.624263	1.45001	23.3243
CCNA_02279	2.72311	2.14998	18.2995
CCNA_02280	2.21145	2.06959	13.3361
CCNA_02282	0.735198	1.0271	23.4652
CCNA_02296	0.891679	2.1007	20.9521
CCNA_02300	1.26138	4.31841	13.5147
CCNA_02301	1.6367	0.985685	27.1037
CCNA_02320	0.606507	1.13965	20.8537
CCNA_02321	0.539564	1.19048	22.3934
CCNA_02324	2.09259	1.73858	23.8508
CCNA_02329	0.93127	1.852	21.4761
CCNA_02332	1.21908	0.535367	10.4427
CCNA_02334	2.42618	7.89265	20.8502
CCNA_02339	4.06706	2.22617	22.4625
CCNA_02342	0.671734	0.962545	17.55
CCNA_02360	0.535798	1.49389	18.0902
CCNA_02401	0.565107	1.80848	15.2851
CCNA_02403	0.512992	0.676271	14.2574
CCNA_02404	1.14625	1.08141	12.4877
CCNA_02405	7.16179	5.32635	25.9404
CCNA_02409	0.382176	1.2259	11.4475
CCNA_02415	0.954978	0.973039	23.3687
CCNA_02426	5.37007	2.39765	16.5792
CCNA_02427	0.94525	1.14242	11.3657
CCNA_02428	0.848321	1.15847	13.9596
CCNA_02434	0.877125	2.88398	19.2799
CCNA_02450	2.37011	3.34076	27.0788
CCNA_02451	2.6287	5.80122	18.6087
CCNA_02467	2.10629	3.17241	11.2689
CCNA_02501	3.44015	2.81435	17.1517
CCNA_02508	1.4096	2.77418	12.5581
CCNA_02512	1.43103	0.652307	7.47355
CCNA_02513	0.937344	1.86942	15.2222
CCNA_02525	0.676841	2.33968	29.0409
CCNA_02528	1.5089	1.71156	15.1249
CCNA_02529	0.509514	3.62783	13.7236
CCNA_02530	0.884795	1.19731	12.5604
CCNA_02537	1.99554	2.16381	21.9121
CCNA_02543	0.658301	4.17731	8.15652
CCNA_02549	0.945443	2.18074	19.191
CCNA_02559	4.928	3.07345	12.6646
CCNA_02562	0.332806	1.27558	21.4519
CCNA_02567	0.902391	4.43555	9.75307
CCNA_02576	0.550503	1.14456	19.8037
CCNA_02577	0.926645	1.27763	12.0889
CCNA_02589	1.1301	2.25161	20.673
CCNA_02590	0.540464	1.59017	15.8785
CCNA_02625	0.380113	1.23358	9.15038
CCNA_02634	0.599395	2.56152	11.5558
CCNA_02637	1.25138	3.60173	12.6321
CCNA_02663	4.59957	4.18221	29.213
CCNA_02681	0.566584	0.5705	22.129
CCNA_02711	0.733155	0.775169	17.4347
CCNA_02717	2.26268	3.38976	14.267
CCNA_02722	0.592852	1.6629	28.5067
CCNA_02732	0.712494	3.16084	11.641
CCNA_02751	0.704802	2.37044	18.8898
CCNA_02761	0.654413	1.56348	6.71076
CCNA_02780	1.44297	0.901364	5.1042
CCNA_02791	0.776793	2.37642	9.24324
CCNA_02813	4.45608	5.88091	10.6479
CCNA_02814	1.55609	1.47979	19.4852
CCNA_02820	0.794675	1.38117	15.5721
CCNA_02842	1.77012	3.10608	15.6681
CCNA_02848	1.95339	1.6881	20.0272
CCNA_02925	0.876089	3.00233	17.7192
CCNA_02941	2.50091	1.06296	16.5422
CCNA_02942	1.34191	1.98276	14.2225
CCNA_02977	0.528585	1.11268	13.6914
CCNA_02983	0.495358	0.688327	15.7228
CCNA_02986	0.585399	1.70684	17.1459
CCNA_02993	3.43668	1.61726	6.09506
CCNA_03003	0.535968	1.29353	20.1483
CCNA_03009	2.12705	2.98524	15.9273
CCNA_03062	0.890365	2.80643	17.0613
CCNA_03071	0.504985	0.64327	11.8402
CCNA_03072	1.72537	1.36059	6.98118
CCNA_03076	0.626999	2.31146	18.7604
CCNA_03107	1.55878	3.78917	10.587
CCNA_03117	1.00442	0.999924	18.8165
CCNA_03120	0.482874	2.92662	13.1546
CCNA_03129	0.940936	1.12669	23.0449
CCNA_03130	0.833875	2.73875	21.6507
CCNA_03144	0.75974	1.48197	10.8034
CCNA_03155	0.547086	0.866133	18.6408
CCNA_03167	1.53777	3.31898	19.0004
CCNA_03171	2.22314	1.9157	11.7353
CCNA_03199	3.56133	0.713551	6.66156
CCNA_03200	2.06348	1.54121	13.0283
CCNA_03204	2.0731	2.52571	26.2516
CCNA_03206	5.35957	1.54805	24.2513
CCNA_03256	0.485044	1.21398	18.8039
CCNA_03265	3.03583	7.42649	19.0543
CCNA_03281	0.711749	1.73173	29.1473
CCNA_03296	0.524228	0.827488	16.5586
CCNA_03299	3.37409	1.89487	24.3065
CCNA_03306	2.16505	2.73411	24.9144
CCNA_03310	0.659214	2.57652	25.4193
CCNA_03314	0.421991	0.922008	22.1827
CCNA_03316	0.989516	1.4284	19.1853
CCNA_03321	2.00058	3.12857	28.449
CCNA_03326	0.561929	1.13381	9.62307
CCNA_03333	2.85258	1.44117	15.846
CCNA_03335	1.83565	4.65181	13.1195
CCNA_03339	1.54625	1.48242	28.7921
CCNA_03348	0.533584	0.904845	11.505
CCNA_03369	1.74173	2.2268	24.8183
CCNA_03386	1.11291	0.54997	25.0955
CCNA_03396	0.862446	1.46599	15.7241
CCNA_03400	8.84177	5.14674	16.1829
CCNA_03406	0.91312	1.27368	29.6754
CCNA_03407	3.00463	2.68171	25.793
CCNA_03415	1.82714	3.53521	10.0854
CCNA_03429	0.403768	1.10134	8.80873
CCNA_03430	0.419639	1.16366	9.35599
CCNA_03431	0.502642	2.9953	24.8421
CCNA_03435	1.15381	2.57847	24.6221
CCNA_03454	0.396932	1.46205	9.13691
CCNA_03455	0.557646	2.15353	9.25935
CCNA_03469	0.750846	3.96091	20.9738
CCNA_03484	1.06331	1.49838	26.616
CCNA_03502	2.86905	3.03386	23.4626
CCNA_03506	0.751366	1.8646	16.3423
CCNA_03516	1.46232	4.44434	15.5781
CCNA_03533	5.86689	2.67057	16.8925
CCNA_03543	0.469373	3.09839	22.0226
CCNA_03552	0.77096	3.90527	21.4745
CCNA_03553	0.681291	1.02716	22.5113
CCNA_03578	0.590268	1.57893	15.1337
CCNA_03588	3.93332	11.196	16.8064
CCNA_03589	0.549088	1.28392	13.0305
CCNA_03591	1.75621	3.73759	27.1137
CCNA_03600	0.981686	1.99	19.3363
CCNA_03601	0.739392	1.42627	22.3914
CCNA_03602	1.2146	2.28732	11.935
CCNA_03603	1.14297	1.50952	23.2625
CCNA_03611	1.12942	2.26841	14.7817
CCNA_03628	1.28238	3.35806	29.504
CCNA_03629	2.07751	6.34312	17.4846
CCNA_03630	0.706418	5.03443	5.69934
CCNA_03637	0.593999	2.93494	17.5189
CCNA_03643	1.24066	2.32509	21.9675
CCNA_03644	0.626086	3.15082	25.3098
CCNA_03653	2.73149	5.30218	24.5154
CCNA_03656	4.51931	1.33073	26.9941
CCNA_03657	1.50074	2.2596	27.6158
CCNA_03664	0.659514	1.36102	17.8039
CCNA_03665	3.09626	6.73392	18.8494
CCNA_03673	1.63495	2.22302	11.2699
CCNA_03675	2.0216	2.06164	14.3208
CCNA_03682	0.981967	10.0226	26.6286
CCNA_03684	1.66177	1.941	22.6342
CCNA_03686	2.48806	4.28022	26.6412
CCNA_03692	2.96866	2.98841	26.8283
CCNA_03703	0.665529	1.0906	18.9854
CCNA_03705	0.840486	0.83769	20.7105
CCNA_03710	0.744297	1.13541	11.2509
CCNA_03713	0.983616	1.46165	10.7078
CCNA_03714	1.096	1.46527	19.5933
CCNA_03715	0.533235	1.45994	28.8258
CCNA_03717	0.472843	1.55731	15.4334
CCNA_03732	0.727972	2.24897	24.5578
CCNA_03733	1.09484	1.65654	22.4179
CCNA_03736	1.14479	1.39257	18.0761
CCNA_03737	1.13682	3.50956	14.4677
CCNA_03739	3.98874	11.7898	8.36461
CCNA_03751	1.67893	1.71545	22.5283
CCNA_03768	1.56638	3.30485	16.7891
CCNA_03773	0.582305	2.98527	22.0265
CCNA_03783	1.17344	2.06162	13.9748
CCNA_03786	0.580186	5.69052	14.8093
CCNA_03788	0.56545	1.05764	11.2927
CCNA_03806	0.649467	0.840269	22.2313
CCNA_03813	0.39915	0.933601	23.3438
CCNA_03814	2.28743	2.82421	18.5497
CCNA_03815	1.5775	1.94772	17.6908
CCNA_03817	0.562873	0.90491	22.7833
CCNA_03819	1.12887	1.49862	24.5894
CCNA_03824	1.23005	3.29544	11.8827
CCNA_03825	1.72119	2.6658	26.7213
CCNA_03830	0.933737	1.50456	16.2521
CCNA_03834	1.84179	4.08734	7.80238
CCNA_03835	1.17595	1.40357	26.6227
CCNA_03838	0.441745	1.83412	19.6406
CCNA_03839	3.99857	1.3721	24.2295
CCNA_03843	0.696529	0.836827	20.4855
CCNA_03849	0.385395	0.629022	22.3738
CCNA_03850	0.435188	1.02631	12.6993
CCNA_03851	1.26054	1.13443	10.0899
CCNA_03853	1.36048	2.63222	11.0807
CCNA_03856	1.84823	2.0996	15.3129
CCNA_03858	1.02256	1.05524	22.4708
CCNA_03866	1.15363	1.1087	23.0443
CCNA_03871	0.913149	1.25948	12.8138
CCNA_03872	0.731614	2.74946	10.9507
CCNA_03877	2.25553	2.32802	16.0452
CCNA_03886	0.656629	2.72792	13.9905
CCNA_03887	0.745447	1.85025	9.96395
CCNA_03890	0.510652	1.53187	22.8876
CCNA_03893	5.47955	3.70531	29.1076
CCNA_03900	2.83359	1.65574	15.8958
CCNA_03922	2.28259	3.69014	16.5988
CCNA_03930	2.16113	3.12309	3.81758
CCNA_03947	1.92525	4.87022	5.96665
CCNA_03952	1.71385	1.36599	16.8516
CCNA_03959	0.51192	4.06735	9.27589
CCNA_03962	4.47732	5.47761	7.91357
CCNA_03966	0.559048	1.47206	11.4858
