## Supplementary material for "Rif-seq reveals *Caulobacter crescentus* mRNA decay is globally coordinated with transcription and translation": Table S5

### Sheet: Sequences
Sequences of the YFP reporter genes
TIR	CAI	Length	Sequence
Strong TIR	0.934	771	ATGTCTCTGGTTCCCGCGAATTCGAACGTTACGCGTCATCGTTCGGCTACGATGGTCTCGAAGGGCGAGGAGCTGTTCACCGGCGTCGTCCCGATCCTGGTCGAGCTGGACGGCGACGTCAACGGCCACAAGTTCTCGGTCTCGGGCGAGGGCGAGGGCGACGCCACCTACGGCAAGCTGACCCTGAAGTTCATCTGCACCACCGGCAAGCTGCCGGTCCCGTGGCCGACCCTGGTCACCACCTTCGGCTACGGCCTGCAGTGCTTCGCCCGCTACCCGGACCACATGAAGCAGCACGACTTCTTCAAGTCGGCCATGCCGGAGGGCTACGTCCAGGAGCGCACCATCTTCTTCAAGGACGACGGCAACTACAAGACCCGCGCCGAGGTCAAGTTCGAG…
	0.833	771	ATGTCTCTGGTTCCCGCGAATTCGAACGTTACGCGTCACCGGTCGGCCACCATGGTGAGCAAGGGCGAGGAGCTGTTCACCGGGGTGGTGCCCATCCTGGTCGAGCTGGACGGCGACGTAAACGGCCACAAGTTCAGCGTGTCCGGCGAGGGCGAGGGCGATGCCACCTACGGCAAGCTGACCCTGAAGTTCATCTGCACCACCGGCAAGCTGCCCGTGCCCTGGCCCACCCTCGTGACCACCTTCGGCTACGGCCTGCAGTGCTTCGCCCGCTACCCCGACCACATGAAGCAGCACGACTTCTTCAAGTCCGCCATGCCCGAAGGCTACGTCCAGGAGCGCACCATCTTCTTCAAGGACGACGGCAACTACAAGACCCGCGCCGAGGTGAAGTTCGAG…
	0.596	771	ATGTCTCTGGTTCCCGCGAATTCGAACGTTACGCGTCATCGTTCGGCTACGATGGTGAGCAAGGGGGAGGAGCTCTTCACCGGGGTGGTGCCGATCCTCGTGGAGCTCGACGGGGACGTGAATGGGCACAAGTTCAGTGTGAGCGGGGAGGGGGAGGGGGACGCGACCTATGGGAAGCTCACCCTCAAGTTCATCTGTACCACCGGGAAGCTCCCGGTGCCGTGGCCGACCCTCGTGACCACCTTCGGGTATGGGCTCCAGTGTTTCGCGAGATATCCGGACCACATGAAGCAGCACGACTTCTTCAAGAGCGCGATGCCGGAGGGGTATGTGCAGGAGAGAACCATCTTCTTCAAGGACGACGGGAATTATAAGACCAGAGCGGAGGTGAAGTTCGAG…
	0.371	771	ATGTCTCTGGTTCCCGCGAATTCGAACGTTACGCGTCACCGCAGTGCGACAATGGTCAGTAAAGGGGAAGAACTGTTTACAGGGGTCGTCCCCATCCTGGTCGAGCTGGACGGGGACGTCAATGGGCACAAATTTAGTGTCAGTGGGGAAGGGGAAGGGGACGCGACATATGGGAAACTGACACTGAAATTTATCTGTACAACAGGGAAACTGCCGGTCCCGTGGCCGACACTGGTCACAACATTTGGGTATGGGCTGCAGTGTTTTGCGCGCTATCCGGACCACATGAAACAGCACGACTTTTTTAAAAGTGCGATGCCGGAAGGGTATGTCCAGGAACGCACAATCTTTTTTAAAGACGACGGGAATTATAAAACACGCGCGGAAGTCAAATTTGAA…
Weak TIR	0.951	771	ATGGGCGAGGCGATCGCGAATTCGAACGTTACGCGTCATCGTTCGGCTACGATGGTCTCGAAGGGCGAGGAGCTGTTCACCGGCGTCGTCCCGATCCTGGTCGAGCTGGACGGCGACGTCAACGGCCACAAGTTCTCGGTCTCGGGCGAGGGCGAGGGCGACGCCACCTACGGCAAGCTGACCCTGAAGTTCATCTGCACCACCGGCAAGCTGCCGGTCCCGTGGCCGACCCTGGTCACCACCTTCGGCTACGGCCTGCAGTGCTTCGCCCGCTACCCGGACCACATGAAGCAGCACGACTTCTTCAAGTCGGCCATGCCGGAGGGCTACGTCCAGGAGCGCACCATCTTCTTCAAGGACGACGGCAACTACAAGACCCGCGCCGAGGTCAAGTTCGAG…
	0.848	771	ATGGGCGAGGCGATCGCGAATTCGAACGTTACGCGTCACCGGTCGGCCACCATGGTGAGCAAGGGCGAGGAGCTGTTCACCGGGGTGGTGCCCATCCTGGTCGAGCTGGACGGCGACGTAAACGGCCACAAGTTCAGCGTGTCCGGCGAGGGCGAGGGCGATGCCACCTACGGCAAGCTGACCCTGAAGTTCATCTGCACCACCGGCAAGCTGCCCGTGCCCTGGCCCACCCTCGTGACCACCTTCGGCTACGGCCTGCAGTGCTTCGCCCGCTACCCCGACCACATGAAGCAGCACGACTTCTTCAAGTCCGCCATGCCCGAAGGCTACGTCCAGGAGCGCACCATCTTCTTCAAGGACGACGGCAACTACAAGACCCGCGCCGAGGTGAAGTTCGAG…
	0.609	771	ATGGGCGAGGCGATCGCGAATTCGAACGTTACGCGTCATCGTTCGGCTACGATGGTGAGCAAGGGGGAGGAGCTCTTCACCGGGGTGGTGCCGATCCTCGTGGAGCTCGACGGGGACGTGAATGGGCACAAGTTCAGTGTGAGCGGGGAGGGGGAGGGGGACGCGACCTATGGGAAGCTCACCCTCAAGTTCATCTGTACCACCGGGAAGCTCCCGGTGCCGTGGCCGACCCTCGTGACCACCTTCGGGTATGGGCTCCAGTGTTTCGCGAGATATCCGGACCACATGAAGCAGCACGACTTCTTCAAGAGCGCGATGCCGGAGGGGTATGTGCAGGAGAGAACCATCTTCTTCAAGGACGACGGGAATTATAAGACCAGAGCGGAGGTGAAGTTCGAG…
	0.383	771	ATGGGCGAGGCGATCGCGAATTCGAACGTTACGCGTCACCGCAGTGCGACAATGGTCAGTAAAGGGGAAGAACTGTTTACAGGGGTCGTCCCCATCCTGGTCGAGCTGGACGGGGACGTCAATGGGCACAAATTTAGTGTCAGTGGGGAAGGGGAAGGGGACGCGACATATGGGAAACTGACACTGAAATTTATCTGTACAACAGGGAAACTGCCGGTCCCGTGGCCGACACTGGTCACAACATTTGGGTATGGGCTGCAGTGTTTTGCGCGCTATCCGGACCACATGAAACAGCACGACTTTTTTAAAAGTGCGATGCCGGAAGGGTATGTCCAGGAACGCACAATCTTTTTTAAAGACGACGGGAATTATAAAACACGCGCGGAAGTCAAATTTGAA…
Sequences of the mCherry reporter genes
TIR	CAI
Strong TIR	0.928	762	ATGTCTCTGGTTCCCGCGAATTCGAACGTTACGCGTCATCGTTCGGCTACGATGGTCTCGAAGGGCGAGGAGGACAACAGCGCCATCATCAAGGAGTTCATGCGCTTCAAGGTCCACATGGAGGGCTCGGTCAACGGCCACGAGTTCGAAATCGAGGGCGAGGGCGAGGGCCGCCCGTACGAGGGCACCCAGACCGCCAAGCTGAAGGTCACCAAGGGCGGCCCGCTGCCGTTCGCCTGGGACATCCTGTCGCCGCAGTTCATGTACGGCTCGAAGGCCTACGTCAAGCACCCGGCCGACATCCCGGACTACCTGAAGCTGTCGTTCCCGGAGGGCTTCAAGTGGGAGCGCGTCATGAACTTCGAGGACGGCGGCGTCGTCACCGTCACCCAGGACTCG…
	0.781	762	ATGTCTCTGGTTCCCGCGAATTCGAACGTTACGCGTCATCGTTCGGCTACGATGGTCTCGAAGGGCGAGGAGGACAACAGCGCCATCATAAAGGAGTTCATGCGCTTCAAGGTCCATATGGAGGGCTCGGTCAACGGCCACGAGTTCGAGATCGAGGGCGAGGGCGAGGGCCGCCCCTACGAGGGCACGCAGACGGCCAAGCTGAAGGTCACGAAGGGCGGCCCGCTGCCCTTCGCGTGGGACATCCTCTCGCCGCAGTTCATGTACGGCTCGAAGGCCTATGTCAAGCACCCGGCGGACATACCGGACTACCTCAAGCTGTCGTTCCCCGAGGGCTTCAAGTGGGAGCGCGTCATGAACTTCGAGGACGGCGGCGTCGTCACGGTCACCCAGGACTCG…
	0.585	762	ATGTCTCTGGTTCCCGCGAATTCGAACGTTACGCGTCATCGTTCGGCTACGATGGTCTCGAAAGGCGAGGAGGACAACAGCGCCATCATAAAGGAGTTCATGAGATTCAAGGTCCATATGGAGGGCTCGGTGAACGGTCATGAGTTCGAGATCGAGGGCGAGGGTGAGGGCAGACCCTACGAGGGTACGCAGACGGCCAAGCTCAAAGTCACGAAGGGTGGCCCGCTCCCCTTCGCGTGGGATATCCTCAGCCCCCAGTTCATGTACGGCTCGAAGGCCTATGTCAAGCATCCCGCGGATATACCGGACTACCTCAAGCTCAGCTTCCCCGAGGGTTTCAAGTGGGAGAGAGTGATGAACTTCGAAGATGGTGGCGTGGTCACGGTGACCCAGGACAGC…
	0.404	762	ATGTCTCTGGTTCCCGCGAATTCGAACGTTACGCGTCATCGTTCGGCTACGATGGTGAGCAAGGGTGAGGAGGATAATAGCGCGATAATAAAGGAGTTTATGAGATTTAAGGTGCATATGGAGGGTAGCGTGAATGGTCATGAGTTTGAGATAGAGGGTGAGGGTGAGGGTAGACCCTATGAGGGTACGCAGACGGCGAAGCTCAAGGTGACGAAGGGTGGTCCCCTCCCCTTTGCGTGGGATATACTCAGCCCCCAGTTTATGTATGGTAGCAAGGCGTATGTGAAGCATCCCGCGGATATACCCGATTATCTCAAGCTCAGCTTTCCCGAGGGTTTTAAGTGGGAGAGAGTGATGAATTTTGAGGATGGTGGTGTGGTGACGGTGACGCAGGATAGC…
Weak TIR	0.945	762	ATGGGCGAGGCGATCGCGAATTCGAACGTTACGCGTCATCGTTCGGCTACGATGGTCTCGAAGGGCGAGGAGGACAACAGCGCCATCATCAAGGAGTTCATGCGCTTCAAGGTCCACATGGAGGGCTCGGTCAACGGCCACGAGTTCGAAATCGAGGGCGAGGGCGAGGGCCGCCCGTACGAGGGCACCCAGACCGCCAAGCTGAAGGTCACCAAGGGCGGCCCGCTGCCGTTCGCCTGGGACATCCTGTCGCCGCAGTTCATGTACGGCTCGAAGGCCTACGTCAAGCACCCGGCCGACATCCCGGACTACCTGAAGCTGTCGTTCCCGGAGGGCTTCAAGTGGGAGCGCGTCATGAACTTCGAGGACGGCGGCGTCGTCACCGTCACCCAGGACTCG…
	0.796	762	ATGGGCGAGGCGATCGCGAATTCGAACGTTACGCGTCATCGTTCGGCTACGATGGTCTCGAAGGGCGAGGAGGACAACAGCGCCATCATAAAGGAGTTCATGCGCTTCAAGGTCCATATGGAGGGCTCGGTCAACGGCCACGAGTTCGAGATCGAGGGCGAGGGCGAGGGCCGCCCCTACGAGGGCACGCAGACGGCCAAGCTGAAGGTCACGAAGGGCGGCCCGCTGCCCTTCGCGTGGGACATCCTCTCGCCGCAGTTCATGTACGGCTCGAAGGCCTATGTCAAGCACCCGGCGGACATACCGGACTACCTCAAGCTGTCGTTCCCCGAGGGCTTCAAGTGGGAGCGCGTCATGAACTTCGAGGACGGCGGCGTCGTCACGGTCACCCAGGACTCG…
	0.596	762	ATGGGCGAGGCGATCGCGAATTCGAACGTTACGCGTCATCGTTCGGCTACGATGGTCTCGAAAGGCGAGGAGGACAACAGCGCCATCATAAAGGAGTTCATGAGATTCAAGGTCCATATGGAGGGCTCGGTGAACGGTCATGAGTTCGAGATCGAGGGCGAGGGTGAGGGCAGACCCTACGAGGGTACGCAGACGGCCAAGCTCAAAGTCACGAAGGGTGGCCCGCTCCCCTTCGCGTGGGATATCCTCAGCCCCCAGTTCATGTACGGCTCGAAGGCCTATGTCAAGCATCCCGCGGATATACCGGACTACCTCAAGCTCAGCTTCCCCGAGGGTTTCAAGTGGGAGAGAGTGATGAACTTCGAAGATGGTGGCGTGGTCACGGTGACCCAGGACAGC…
	0.412	762	ATGGGCGAGGCGATCGCGAATTCGAACGTTACGCGTCATCGTTCGGCTACGATGGTGAGCAAGGGTGAGGAGGATAATAGCGCGATAATAAAGGAGTTTATGAGATTTAAGGTGCATATGGAGGGTAGCGTGAATGGTCATGAGTTTGAGATAGAGGGTGAGGGTGAGGGTAGACCCTATGAGGGTACGCAGACGGCGAAGCTCAAGGTGACGAAGGGTGGTCCCCTCCCCTTTGCGTGGGATATACTCAGCCCCCAGTTTATGTATGGTAGCAAGGCGTATGTGAAGCATCCCGCGGATATACCCGATTATCTCAAGCTCAGCTTTCCCGAGGGTTTTAAGTGGGAGAGAGTGATGAATTTTGAGGATGGTGGTGTGGTGACGGTGACGCAGGATAGC…

### Sheet: Codon Usage Table
UUU 4.2 ( 5146) UCU 1.6( 1988) UAU 9.8 (11999) UGU 0.9 ( 1207)
UUC 31.5(38503) UCC 8.6( 10546) UAC 11.5(14142) UGC 6.3 ( 7774)
UUA 0.2 ( 335) UCA 1.5( 1896) UAA 0.0 ( 0) UGA 0.0 ( 0)
UUG 6.8 ( 8314) UCG 21.2(25943) UAG 0.0 ( 0) UGG 14.3(17459)
CUU 5.7 ( 7063) CCU 3.3 ( 4117) CAU 5.0 ( 6166) CGU 7.8 ( 9557)
CUC 17.0(20750) CCC 18.9(23084) CAC 12.4(15235) CGC 42.6(52003)
CUA 1.3 ( 1667) CCA 1.9 ( 2333) CAA 4.3 ( 5334) CGA 3.2 ( 3989)
CUG 69.3(84603) CCG 30.4(37110) CAG 27.2(33205) CGG 15.0(18317)
AUU 2.9 ( 3547) ACU 1.3 ( 1695) AAU 4.6 ( 5709) AGU 1.3 ( 1625)
AUC 40.7(49704) ACC 33.2(40598) AAC 19.2(23487) AGC 16.5(20232)
AUA 0.5 ( 633) ACA 1.4 ( 1710) AAA 2.5 ( 3168) AGA 0.7 ( 938)
AUG 22.0(26877) ACG 16.8(20505) AAG 33.0(40331) AGG 1.9 (2382)
GUU 5.2 ( 6354) GCU 8.0 ( 9765) GAU 13.0(15944) GGU 8.6 (10605)
GUC 39.3(47941) GCC 81.0(98760) GAC 44.7(54514) GGC 64.5(78699)
GUA 1.0 ( 1290) GCA 3.1 ( 3833) GAA 15.2(18604) GGA 4.1 (5055)
GUG 30.5(37218) GCG 46.4(56662) GAG 38.9(47535) GGG 11.1(13536)

### Sheet: inverse_PCR_primers
Reverse primer	3380_wt	gcgatcgcctcgcccatagcccccctcccaaattgat tcggcacttggtagcgctaacatg
Reverse primer	3024_wt	gcgggaaccagagacatcggcccaagacctccttattgggaac tcggcacttggtagcgctaacatg
Forward primer	YFP
Strong TIR	0.935	gaattcgaacgttacgcgtcatcg
	0.835	Gaattcgaacgttacgcgtcaccg
	0.599	gaattcgaacgttacgcgtcatcg
	0.376	Gaattcgaacgttacgcgtcaccg
Weak TIR	0.951	gaattcgaacgttacgcgtcatcg
	0.85	Gaattcgaacgttacgcgtcaccg
	0.609	gaattcgaacgttacgcgtcatcg
	0.383	Gaattcgaacgttacgcgtcaccg
	MCHERRY
Strong TIR	0.929	gaattcgaacgttacgcgtcatcg
	0.786	gaattcgaacgttacgcgtcatcg
	0.591	gaattcgaacgttacgcgtcatcg
	0.413	gaattcgaacgttacgcgtcatcg
Weak TIR	0.946	gaattcgaacgttacgcgtcatcg
	0.801	gaattcgaacgttacgcgtcatcg
	0.602	gaattcgaacgttacgcgtcatcg
	0.42	gaattcgaacgttacgcgtcatcg

### Sheet: qPCR_primers
	Oligo Name	Sequence (5' - 3') Forward	Sequence (5' - 3') Reverse
YFP	0.935	ACGACGGCAACTACAAGAC	CTTGTGGCCCAGGATGTT
	0.835	AGCAGAAGAACGGCATCAA	GGGTGTTCTGCTGGTAGTG
	0.599	CGGACCACTATCAGCAGAATAC	CTCTTCTCATTCGGGTCCTTG
	0.376	GTCAATCGCATCGAACTGAAAG	TCTGTTTGTCCGCCATGATATAG
Mcherry	0.929	GAGGTCAAGACCACCTACAAG	ATGGTGTAGTCCTCGTTGTG
	0.786	GACGACGTATAAGGCCAAGAA	CGCTCATACTGCTCGACTATC
	0.591	GACGACGTATAAGGCCAAGAA	GCTCTTTCATACTGCTCGACTAT
	0.413	GAGCAGCGAGAGAATGTATCC	GTCTTCACCTCCGCATCATAA
